# Novel fungal metal-dependent GH54 α-L-arabinofuranosidase: expanded substrate specificity and potential use for plant biomass degradation

**DOI:** 10.1101/2020.12.18.423520

**Authors:** Maria Lorenza Leal Motta, Jaire Alves Ferreira Filho, Ricardo Rodrigues de Melo, Leticia Maria Zanphorlin Murakami, Clelton Aparecido dos Santos, Anete Pereira Souza

## Abstract

*Trichoderma* genus fungi present great potential for the production of carbohydrate-active enzymes (CAZYmes), including glycoside hydrolase (GH) family members. From a renewability perspective, CAZYmes can be biotechnologically exploited to convert plant biomass into free sugars for the production of advanced biofuels and other high-value chemicals. GH54 is an attractive enzyme family for biotechnological applications because many GH54 enzymes are bifunctional. Thus, GH54 enzymes are interesting targets in the search for new enzymes for use in industrial processes such as plant biomass conversion. Herein, a novel metal-dependent GH54 arabinofuranosidase (ThABF) from the cellulolytic fungus *Trichoderma harzianum* was identified and biochemically characterized. Initial *in silico* searches were performed to identify the GH54 sequence. Next, the gene was cloned and heterologously overexpressed in *Escherichia coli*. The recombinant protein was purified, and the enzyme’s biochemical and biophysical properties were assessed. The GH54 members show wide functional diversity and specifically remove plant cell decorations including arabinose and galactose, in the presence of a metallic cofactor. Plant cell wall decoration have a major impact on lignocellulosic substrate conversion into high-value chemicals. These results expand the known functional diversity within the GH54 family, showing the potential of a novel arabinofuranosidase for plant biomass degradation.
