## Supplementary material for "Novel fungal metal-dependent GH54 α-L-arabinofuranosidase: expanded substrate specificity and potential use for plant biomass degradation": Table supplementary 1

### Sheet: Sheet1
Query Seq-id	Subject Seq-id	Start of alignment in query	End of alignment in query	Start of alignment in subject	End of alignment in subject	Expect value	Raw score	Percentage of identical matches	Number of identical matches	Number of mismatches	Query Coverage Per Subject	Query size	Subject size
MT439956	AHC03897.1|GH54	1	499	1	499	0.0	2435	92.38	461	38	100	499	499
MT439956	AHC03897.1|CBM42	1	499	1	499	0.0	2435	92.38	461	38	100	499	499
MT439956	BAE58593.1|GH54	1	499	7	506	0.0	2230	84.20	421	78	100	499	506
MT439956	BAE58593.1|CBM42	1	499	7	506	0.0	2230	84.20	421	78	100	499	506
MT439956	BAB71803.1|GH54	1	499	7	506	0.0	2222	84.00	420	79	100	499	506
MT439956	BAB71803.1|CBM42	1	499	7	506	0.0	2222	84.00	420	79	100	499	506
MT439956	BAB96816.1|GH54|3.2.1.55	1	499	1	498	0.0	2012	76.45	383	113	100	499	499
MT439956	BAB96816.1|CBM42|3.2.1.55	1	499	1	498	0.0	2012	76.45	383	113	100	499	499
MT439956	BAB21567.1|GH54|3.2.1.55	1	499	1	498	0.0	2002	76.25	382	114	100	499	499
MT439956	BAB21567.1|CBM42|3.2.1.55	1	499	1	498	0.0	2002	76.25	382	114	100	499	499
MT439956	CAK42333.1|GH54|3.2.1.55	1	499	1	498	0.0	1993	76.25	382	114	100	499	499
MT439956	CAK42333.1|CBM42|3.2.1.55	1	499	1	498	0.0	1993	76.25	382	114	100	499	499
MT439956	AAB53944.1|GH54	1	499	1	498	0.0	1989	76.05	381	115	100	499	499
MT439956	AAB53944.1|CBM42	1	499	1	498	0.0	1989	76.05	381	115	100	499	499
MT439956	CEF78687.1|GH54	1	499	1	499	0.0	1986	74.60	373	125	100	499	499
MT439956	CEF78687.1|CBM42	1	499	1	499	0.0	1986	74.60	373	125	100	499	499
MT439956	AAA93264.1|GH54|3.2.1.55	1	499	1	498	0.0	1975	75.25	377	119	100	499	499
MT439956	AAA93264.1|CBM42|3.2.1.55	1	499	1	498	0.0	1975	75.25	377	119	100	499	499
MT439956	AAR87863.1|GH54|3.2.1.55	1	499	1	498	0.0	1948	74.00	370	127	100	499	498
MT439956	AAR87863.1|CBM42|3.2.1.55	1	499	1	498	0.0	1948	74.00	370	127	100	499	498
MT439956	Q92455.1|GH54|3.2.1.55	8	499	9	500	0.0	2343	89.63	441	51	99	499	500
MT439956	CAA93243.1|GH54|3.2.1.55	8	499	9	500	0.0	2343	89.63	441	51	99	499	500
MT439956	Q92455.1|CBM42|3.2.1.55	8	499	9	500	0.0	2343	89.63	441	51	99	499	500
MT439956	CAA93243.1|CBM42|3.2.1.55	8	499	9	500	0.0	2343	89.63	441	51	99	499	500
MT439956	AAA81024.1|GH54|3.2.1.37|3.2.1.55	8	499	9	500	0.0	2327	89.02	438	54	99	499	500
MT439956	AAA81024.1|CBM42|3.2.1.37|3.2.1.55	8	499	9	500	0.0	2327	89.02	438	54	99	499	500
MT439956	AAK51551.1|GH54|3.2.1.55	8	499	14	506	0.0	2194	84.18	415	77	99	499	506
MT439956	AAK51551.1|CBM42|3.2.1.55	8	499	14	506	0.0	2194	84.18	415	77	99	499	506
MT439956	APA08711.1|GH54	2	499	7	506	0.0	2189	83.60	418	80	99	499	507
MT439956	APA08711.1|CBM42	2	499	7	506	0.0	2189	83.60	418	80	99	499	507
MT439956	CCD46995.1|GH54	8	499	14	506	0.0	2142	82.96	409	83	99	499	506
MT439956	CCD46995.1|CBM42	8	499	14	506	0.0	2142	82.96	409	83	99	499	506
MT439956	CAL81213.1|GH54|3.2.1.55	8	499	14	507	0.0	2131	83.20	411	81	99	499	507
MT439956	CAL81213.1|CBM42|3.2.1.55	8	499	14	507	0.0	2131	83.20	411	81	99	499	507
MT439956	AGR66205.1|GH54|3.2.1.55	6	499	12	506	0.0	2066	80.00	396	98	99	499	506
MT439956	AGR66205.1|CBM42|3.2.1.55	6	499	12	506	0.0	2066	80.00	396	98	99	499	506
MT439956	CCT75348.1|GH54	8	499	8	499	0.0	1997	76.67	378	113	99	499	499
MT439956	CCT75348.1|CBM42	8	499	8	499	0.0	1997	76.67	378	113	99	499	499
MT439956	CAD90582.3|GH54|3.2.1.55	8	499	8	499	0.0	1979	75.86	374	117	99	499	499
MT439956	CAD90582.3|CBM42|3.2.1.55	8	499	8	499	0.0	1979	75.86	374	117	99	499	499
MT439956	BAG80559.1|GH54	8	499	8	499	0.0	1972	75.46	372	119	99	499	499
MT439956	BAG80559.1|CBM42	8	499	8	499	0.0	1972	75.46	372	119	99	499	499
MT439956	ADB90536.1|GH54	4	499	9	505	0.0	1931	75.70	377	118	99	499	505
MT439956	ADB90536.1|CBM42	4	499	9	505	0.0	1931	75.70	377	118	99	499	505
MT439956	AAG42253.1|GH54|3.2.1.55	8	499	9	503	0.0	1918	72.32	358	134	99	499	503
MT439956	AAG42253.1|CBM42|3.2.1.55	8	499	9	503	0.0	1918	72.32	358	134	99	499	503
MT439956	ADB90535.1|GH54	8	499	16	508	0.0	1891	75.20	373	116	99	499	508
MT439956	ADB90535.1|CBM42	8	499	16	508	0.0	1891	75.20	373	116	99	499	508
MT439956	AHA36630.1|GH54	8	499	14	463	0.0	1815	72.62	358	91	99	499	463
MT439956	AHA36630.1|CBM42	8	499	14	463	0.0	1815	72.62	358	91	99	499	463
MT439956	EAA52881.1|GH54	6	498	6	499	0.0	1803	69.22	344	146	99	499	500
MT439956	EAA52881.1|CBM42	6	498	6	499	0.0	1803	69.22	344	146	99	499	500
MT439956	AEO63099.1|GH54	8	499	14	542	0.0	1651	64.72	343	148	99	499	543
MT439956	AEO63099.1|CBM42	8	499	14	542	0.0	1651	64.72	343	148	99	499	543
MT439956	ACU74019.1|GH54	8	499	31	519	0.0	1478	60.97	303	181	99	499	519
MT439956	ACU74019.1|CBM42	8	499	31	519	0.0	1478	60.97	303	181	99	499	519
MT439956	CAP99250.1|GH54|3.2.1.55	9	499	15	506	0.0	2134	82.11	404	87	98	499	506
MT439956	BAG71681.1|GH54|3.2.1.55	9	499	15	506	0.0	2134	82.11	404	87	98	499	506
MT439956	CAP99250.1|CBM42|3.2.1.55	9	499	15	506	0.0	2134	82.11	404	87	98	499	506
MT439956	BAG71681.1|CBM42|3.2.1.55	9	499	15	506	0.0	2134	82.11	404	87	98	499	506
MT439956	EAA64278.1|GH54|3.2.1.55	12	499	16	510	0.0	1972	77.17	382	106	98	499	510
MT439956	CAA74084.1|GH54|3.2.1.55	12	499	16	510	0.0	1972	77.17	382	106	98	499	510
MT439956	EAA64278.1|CBM42|3.2.1.55	12	499	16	510	0.0	1972	77.17	382	106	98	499	510
MT439956	CAA74084.1|CBM42|3.2.1.55	12	499	16	510	0.0	1972	77.17	382	106	98	499	510
MT439956	AEV85632.1|GH54	12	498	25	512	0.0	1802	68.85	336	151	98	499	514
MT439956	AEV85632.1|CBM42	12	498	25	512	0.0	1802	68.85	336	151	98	499	514
MT439956	AGT83699.1|GH54	10	499	26	517	0.0	1793	68.42	338	150	98	499	518
MT439956	AEK41607.1|GH54	10	499	26	517	0.0	1793	68.42	338	150	98	499	518
MT439956	ADJ44859.1|GH54	10	499	26	517	0.0	1793	68.42	338	150	98	499	518
MT439956	AGT83699.1|CBM42	10	499	26	517	0.0	1793	68.42	338	150	98	499	518
MT439956	AEK41607.1|CBM42	10	499	26	517	0.0	1793	68.42	338	150	98	499	518
MT439956	ADJ44859.1|CBM42	10	499	26	517	0.0	1793	68.42	338	150	98	499	518
MT439956	AQZ62670.1|GH54	10	499	29	520	0.0	1648	65.45	322	168	98	499	520
MT439956	AQZ62670.1|CBM42	10	499	29	520	0.0	1648	65.45	322	168	98	499	520
MT439956	CCT76250.1|GH54	10	498	12	504	0.0	1551	60.20	298	189	98	499	506
MT439956	CCT76250.1|CBM42	10	498	12	504	0.0	1551	60.20	298	189	98	499	506
MT439956	CCK26018.1|GH54	11	499	28	522	0.0	1503	60.48	300	188	98	499	522
MT439956	CCK26018.1|CBM42	11	499	28	522	0.0	1503	60.48	300	188	98	499	522
MT439956	AJF69432.1|GH54	14	495	33	513	0.0	1526	61.93	301	176	97	499	517
MT439956	AJF69432.1|CBM42	14	495	33	513	0.0	1526	61.93	301	176	97	499	517
MT439956	SHH41460.1|GH54	21	499	41	522	0.0	1541	61.49	297	181	96	499	522
MT439956	SHH41460.1|CBM42	21	499	41	522	0.0	1541	61.49	297	181	96	499	522
MT439956	AGT84156.1|GH54	21	499	38	518	0.0	1529	63.07	304	174	96	499	518
MT439956	AEK42077.1|GH54	21	499	38	518	0.0	1529	63.07	304	174	96	499	518
MT439956	ADJ45317.1|GH54	21	499	38	518	0.0	1529	63.07	304	174	96	499	518
MT439956	AGT84156.1|CBM42	21	499	38	518	0.0	1529	63.07	304	174	96	499	518
MT439956	AEK42077.1|CBM42	21	499	38	518	0.0	1529	63.07	304	174	96	499	518
MT439956	ADJ45317.1|CBM42	21	499	38	518	0.0	1529	63.07	304	174	96	499	518
MT439956	CBG68191.1|GH54	21	499	46	527	0.0	1508	63.09	306	170	96	499	527
MT439956	CBG68191.1|CBM42	21	499	46	527	0.0	1508	63.09	306	170	96	499	527
MT439956	AIP37676.1|GH54	22	95	66	151	1e-12	183	45.35	39	35	55	499	679
MT439956	ABE33280.1|GH54	22	95	66	151	1e-12	183	45.35	39	35	55	499	679
MT439956	CCK26666.1|GH43_20	334	471	307	442	1e-12	181	35.00	49	85	33	499	460
MT439956	CCK26666.1|CBM42	334	471	307	442	1e-12	181	35.00	49	85	33	499	460
MT439956	ANS68912.1|GH43_26	396	475	389	469	1e-12	182	46.91	38	42	32	499	482
MT439956	ANS68912.1|CBM42	396	475	389	469	1e-12	182	46.91	38	42	32	499	482
MT439956	SCG35714.1|GH43_20	385	471	349	436	4e-13	186	42.05	37	50	31	499	457
MT439956	SCG35714.1|CBM42	385	471	349	436	4e-13	186	42.05	37	50	31	499	457
MT439956	APA88166.1|GH54	22	95	60	144	3e-13	188	44.71	38	36	55	499	668
MT439956	CBG69111.1|GH43_22	241	465	223	453	1e-13	189	31.30	77	133	45	499	477
MT439956	CBG69111.1|CBM42	241	465	223	453	1e-13	189	31.30	77	133	45	499	477
MT439956	AMW15573.1|GH43_26	393	471	377	456	1e-13	189	50.00	40	39	33	499	473
MT439956	AMW15573.1|CBM42	393	471	377	456	1e-13	189	50.00	40	39	33	499	473
MT439956	BAC68825.1|GH43_23	338	487	318	463	1e-13	190	34.67	52	94	30	499	469
MT439956	BAC68825.1|CBM42	338	487	318	463	1e-13	190	34.67	52	94	30	499	469
MT439956	BAU06050.1|CBM42	339	486	24	169	6e-14	184	32.21	48	97	30	499	178
MT439956	AFW94543.1|CBM42	325	486	1	174	5e-15	192	31.07	55	104	32	499	182
MT439956	CCK25703.1|GH43_23	338	486	310	454	1e-15	207	36.24	54	91	30	499	461
MT439956	CCK25703.1|CBM42	338	486	310	454	1e-15	207	36.24	54	91	30	499	461
MT439956	AEV83899.1|CBM42	338	499	362	506	5e-16	210	36.42	59	86	32	499	507
MT439956	ANZ41886.1|GH2	326	498	580	743	2e-16	216	31.21	54	110	35	499	903
MT439956	ANZ41886.1|CBM42	326	498	580	743	2e-16	216	31.21	54	110	35	499	903
MT439956	ADO71776.1|GH2	328	498	599	761	1e-16	217	33.14	57	105	34	499	922
MT439956	ADO71776.1|CBM42	328	498	599	761	1e-16	217	33.14	57	105	34	499	922
MT439956	AFH64292.1|GH43_20	363	469	327	429	1e-17	221	44.44	48	54	31	499	450
MT439956	AFC31930.1|GH43_20	363	469	327	429	1e-17	221	44.44	48	54	31	499	450
MT439956	AFH64292.1|CBM42	363	469	327	429	1e-17	221	44.44	48	54	31	499	450
MT439956	AFC31930.1|CBM42	363	469	327	429	1e-17	221	44.44	48	54	31	499	450
MT439956	AEI44398.1|GH43_20	363	469	327	429	1e-17	221	44.44	48	54	31	499	450
MT439956	AEI44398.1|CBM42	363	469	327	429	1e-17	221	44.44	48	54	31	499	450
MT439956	BAM53806.1|CBM42	330	493	14	172	1e-18	219	31.52	52	106	33	499	177
MT439956	BAL36719.1|CBM42	330	493	14	172	1e-18	219	31.52	52	106	33	499	177
MT439956	BAL33550.1|CBM42	330	493	14	172	1e-18	219	31.52	52	106	33	499	177
MT439956	BAL30381.1|CBM42	330	493	14	172	1e-18	219	31.52	52	106	33	499	177
MT439956	BAA10597.1|CBM42	330	493	14	172	1e-18	219	31.52	52	106	33	499	177
MT439956	AGZ43831.1|GH43_23	363	496	313	438	1e-18	229	38.52	52	73	32	499	441
MT439956	AGZ43831.1|CBM42	363	496	313	438	1e-18	229	38.52	52	73	32	499	441
MT439956	ANS69638.1|GH43_23	338	486	311	455	5e-19	233	38.93	58	87	30	499	462
MT439956	ANS69638.1|CBM42	338	486	311	455	5e-19	233	38.93	58	87	30	499	462
MT439956	ARI51567.1|GH2	335	492	615	771	3e-19	238	35.44	56	101	37	499	940
MT439956	ARI51567.1|CBM42	335	492	615	771	3e-19	238	35.44	56	101	37	499	940
MT439956	ADO72012.1|GH2	298	498	568	759	2e-19	239	32.51	66	124	40	499	920
MT439956	ADO72012.1|CBM42	298	498	568	759	2e-19	239	32.51	66	124	40	499	920
MT439956	ANZ41598.1|GH43_23	342	499	292	439	1e-19	237	39.24	62	86	32	499	439
MT439956	ANZ41598.1|CBM42	342	499	292	439	1e-19	237	39.24	62	86	32	499	439
MT439956	BAG48285.1|CBM42	339	493	12	158	1e-19	225	34.39	54	91	31	499	163
MT439956	AMW14407.1|GH43_23	338	486	311	455	1e-19	237	41.33	62	82	30	499	462
MT439956	AMW14407.1|CBM42	338	486	311	455	1e-19	237	41.33	62	82	30	499	462
MT439956	ANJ05626.1|GH2	335	492	616	772	8e-20	242	36.71	58	99	33	499	942
MT439956	ANJ05626.1|CBM42	335	492	616	772	8e-20	242	36.71	58	99	33	499	942
MT439956	ALC26642.1|GH2	335	492	615	771	3e-20	246	36.08	57	100	37	499	940
MT439956	ALC26642.1|CBM42	335	492	615	771	3e-20	246	36.08	57	100	37	499	940
MT439956	SHI54425.1|GH43_23	338	499	311	462	2e-20	244	38.89	63	89	32	499	462
MT439956	SHI54425.1|CBM42	338	499	311	462	2e-20	244	38.89	63	89	32	499	462
MT439956	ALV31896.1|GH43_23	342	499	315	462	1e-20	245	41.14	65	83	32	499	462
MT439956	ALV31896.1|CBM42	342	499	315	462	1e-20	245	41.14	65	83	32	499	462
MT439956	ADO68190.1|GH76	345	492	70	215	1e-20	249	35.81	53	93	30	499	731
MT439956	ADO68190.1|CBM42	345	492	70	215	1e-20	249	35.81	53	93	30	499	731
MT439956	ACU35820.1|GH2	341	492	823	972	3e-21	254	37.91	58	91	34	499	980
MT439956	ACU35820.1|CBM42	341	492	823	972	3e-21	254	37.91	58	91	34	499	980
MT439956	SCG48094.1|GH2	328	499	610	780	2e-21	254	32.95	57	113	34	499	781
MT439956	SCG48094.1|CBM42	328	499	610	780	2e-21	254	32.95	57	113	34	499	781
MT439956	ALM38807.1|GH2	326	499	616	791	1e-21	257	34.08	61	110	35	499	792
MT439956	ALM38807.1|CBM42	326	499	616	791	1e-21	257	34.08	61	110	35	499	792
MT439956	ADO69253.1|GH2	328	498	597	759	5e-22	260	37.79	65	97	37	499	920
MT439956	ADO69253.1|CBM42	328	498	597	759	5e-22	260	37.79	65	97	37	499	920
MT439956	CTQ89108.1|GH2	326	492	582	746	5e-22	260	34.13	57	108	35	499	914
MT439956	CTQ89108.1|CBM42	326	492	582	746	5e-22	260	34.13	57	108	35	499	914
MT439956	AJK57636.1|GH2	335	499	744	906	4e-22	261	34.10	59	96	35	499	907
MT439956	AJK57636.1|CBM42	335	499	744	906	4e-22	261	34.10	59	96	35	499	907
MT439956	AGI88068.1|GH2	326	499	568	735	3e-22	261	35.43	62	105	35	499	736
MT439956	AGI88068.1|CBM42	326	499	568	735	3e-22	261	35.43	62	105	35	499	736
MT439956	ADO71776.1|GH2	348	499	771	921	3e-22	262	38.16	58	93	34	499	922
MT439956	ADO71776.1|CBM42	348	499	771	921	3e-22	262	38.16	58	93	34	499	922
MT439956	AGM06774.1|GH2	326	498	577	747	1e-22	265	34.10	59	112	35	499	907
MT439956	AGM06774.1|CBM42	326	498	577	747	1e-22	265	34.10	59	112	35	499	907
MT439956	SCF16422.1|GH2	326	499	644	823	1e-22	264	34.44	62	112	35	499	824
MT439956	SCF16422.1|CBM42	326	499	644	823	1e-22	264	34.44	62	112	35	499	824
MT439956	AMM08469.1|GH2	326	499	616	791	1e-22	264	34.64	62	109	35	499	792
MT439956	AMM08469.1|CBM42	326	499	616	791	1e-22	264	34.64	62	109	35	499	792
MT439956	ACU35820.1|GH2	327	495	651	817	7e-23	267	33.73	57	110	34	499	980
MT439956	ACU35820.1|CBM42	327	495	651	817	7e-23	267	33.73	57	110	34	499	980
MT439956	SDU15796.1|GH2	335	499	744	906	4e-23	269	36.14	60	102	35	499	907
MT439956	SDU15796.1|CBM42	335	499	744	906	4e-23	269	36.14	60	102	35	499	907
MT439956	SCF20721.1|GH2	326	499	604	783	4e-23	268	34.44	62	112	35	499	784
MT439956	SCF20721.1|CBM42	326	499	604	783	4e-23	268	34.44	62	112	35	499	784
MT439956	SDU15796.1|GH2	326	498	577	747	3e-23	270	34.68	60	111	35	499	907
MT439956	SDU15796.1|CBM42	326	498	577	747	3e-23	270	34.68	60	111	35	499	907
MT439956	ANN17964.1|GH2	335	499	744	906	2e-23	272	36.75	61	101	35	499	907
MT439956	ANN17964.1|CBM42	335	499	744	906	2e-23	272	36.75	61	101	35	499	907
MT439956	AGM06774.1|GH2	335	499	744	906	2e-23	270	36.14	60	102	35	499	907
MT439956	AGM06774.1|CBM42	335	499	744	906	2e-23	270	36.14	60	102	35	499	907
MT439956	ARI51567.1|GH2	314	499	763	939	1e-23	272	33.33	62	115	37	499	940
MT439956	ARI51567.1|CBM42	314	499	763	939	1e-23	272	33.33	62	115	37	499	940
MT439956	ALC26642.1|GH2	314	499	763	939	8e-24	274	33.87	63	114	37	499	940
MT439956	ALC26642.1|CBM42	314	499	763	939	8e-24	274	33.87	63	114	37	499	940
MT439956	AIG76462.1|GH2	341	499	750	906	7e-24	274	37.50	60	96	35	499	907
MT439956	AIG76462.1|CBM42	341	499	750	906	7e-24	274	37.50	60	96	35	499	907
MT439956	ANZ41886.1|GH2	341	499	746	902	6e-24	275	37.74	60	97	35	499	903
MT439956	ANZ41886.1|CBM42	341	499	746	902	6e-24	275	37.74	60	97	35	499	903
MT439956	AQU70584.1|GH2	327	499	616	790	5e-24	276	36.16	64	107	35	499	791
MT439956	AQU70584.1|CBM42	327	499	616	790	5e-24	276	36.16	64	107	35	499	791
MT439956	AGZ38779.1|GH2	327	485	577	735	5e-24	276	41.88	67	91	33	499	903
MT439956	AGZ38779.1|CBM42	327	485	577	735	5e-24	276	41.88	67	91	33	499	903
MT439956	ANN17964.1|GH2	326	498	577	747	4e-24	276	35.84	62	109	35	499	907
MT439956	ANN17964.1|CBM42	326	498	577	747	4e-24	276	35.84	62	109	35	499	907
MT439956	SCG47756.1|GH2	326	499	604	783	4e-24	276	35.00	63	111	35	499	784
MT439956	SCG47756.1|CBM42	326	499	604	783	4e-24	276	35.00	63	111	35	499	784
MT439956	ANJ05626.1|GH2	345	499	786	941	3e-24	278	35.90	56	99	33	499	942
MT439956	ANJ05626.1|CBM42	345	499	786	941	3e-24	278	35.90	56	99	33	499	942
MT439956	AJK57636.1|GH2	326	498	577	747	2e-24	280	35.84	62	109	35	499	907
MT439956	AJK57636.1|CBM42	326	498	577	747	2e-24	280	35.84	62	109	35	499	907
MT439956	CUM35668.1|CBM42	345	499	149	303	2e-24	268	37.42	58	97	31	499	304
MT439956	ALO13570.1|CBM42	345	499	149	303	2e-24	268	37.42	58	97	31	499	304
MT439956	AGK75526.1|GH2	327	499	608	782	6e-25	282	36.16	64	107	35	499	783
MT439956	AGK75526.1|CBM42	327	499	608	782	6e-25	282	36.16	64	107	35	499	783
MT439956	AIG76462.1|GH2	326	492	577	741	4e-25	285	36.53	61	104	35	499	907
MT439956	AIG76462.1|CBM42	326	492	577	741	4e-25	285	36.53	61	104	35	499	907
MT439956	CTQ89108.1|GH2	341	499	755	913	1e-25	288	38.99	62	97	35	499	914
MT439956	CTQ89108.1|CBM42	341	499	755	913	1e-25	288	38.99	62	97	35	499	914
MT439956	ADW07285.1|GH2	327	499	608	782	8e-26	290	36.72	65	106	35	499	783
MT439956	ADW07285.1|CBM42	327	499	608	782	8e-26	290	36.72	65	106	35	499	783
MT439956	AHH98430.1|GH2	265	499	514	744	6e-26	291	31.78	75	155	47	499	747
MT439956	AHH98430.1|CBM42	265	499	514	744	6e-26	291	31.78	75	155	47	499	747
MT439956	AGJ53185.1|GH2	327	499	608	782	3e-26	293	37.29	66	105	35	499	783
MT439956	AGJ53185.1|CBM42	327	499	608	782	3e-26	293	37.29	66	105	35	499	783
MT439956	BAS29529.1|GH2	326	499	610	785	2e-26	295	35.96	64	108	35	499	786
MT439956	BAS29529.1|CBM42	326	499	610	785	2e-26	295	35.96	64	108	35	499	786
MT439956	BAG23429.1|GH2	327	499	557	731	2e-26	295	37.29	66	105	35	499	732
MT439956	BAG23429.1|CBM42	327	499	557	731	2e-26	295	37.29	66	105	35	499	732
MT439956	ALU92253.1|GH2	327	499	608	782	2e-26	294	36.72	65	106	35	499	783
MT439956	ALU92253.1|CBM42	327	499	608	782	2e-26	294	36.72	65	106	35	499	783
MT439956	APS23118.1|GH2	327	499	608	782	1e-26	296	38.42	68	103	35	499	783
MT439956	APS23118.1|CBM42	327	499	608	782	1e-26	296	38.42	68	103	35	499	783
MT439956	ADO72012.1|GH2	341	499	762	919	7e-27	298	41.61	67	89	40	499	920
MT439956	ADO72012.1|CBM42	341	499	762	919	7e-27	298	41.61	67	89	40	499	920
MT439956	ALV48513.1|GH2	326	498	609	783	7e-27	298	37.85	67	104	35	499	785
MT439956	ALV48513.1|CBM42	326	498	609	783	7e-27	298	37.85	67	104	35	499	785
MT439956	AEN08322.1|GH2	327	499	608	782	6e-27	298	37.85	67	104	35	499	783
MT439956	AEN08322.1|CBM42	327	499	608	782	6e-27	298	37.85	67	104	35	499	783
MT439956	ALC20283.1|GH2	326	499	607	781	5e-27	299	36.52	65	106	35	499	782
MT439956	ALC20283.1|CBM42	326	499	607	781	5e-27	299	36.52	65	106	35	499	782
MT439956	AJE43988.1|GH2	326	499	580	754	3e-27	300	39.33	70	101	35	499	755
MT439956	AJE43988.1|CBM42	326	499	580	754	3e-27	300	39.33	70	101	35	499	755
MT439956	ADO69253.1|GH2	313	499	744	919	1e-27	304	39.04	73	103	37	499	920
MT439956	ADO69253.1|CBM42	313	499	744	919	1e-27	304	39.04	73	103	37	499	920
MT439956	SBO91901.1|GH2	339	493	592	746	1e-27	305	40.00	62	93	32	499	914
MT439956	SBO91901.1|CBM42	339	493	592	746	1e-27	305	40.00	62	93	32	499	914
MT439956	ALO98312.1|GH2	326	499	617	792	4e-28	308	38.76	69	103	35	499	793
MT439956	ALO98312.1|CBM42	326	499	617	792	4e-28	308	38.76	69	103	35	499	793
MT439956	AQZ67034.1|GH2	341	499	754	913	4e-28	308	40.12	65	92	33	499	914
MT439956	AQZ67034.1|CBM42	341	499	754	913	4e-28	308	40.12	65	92	33	499	914
MT439956	CUW32971.1|GH2	326	499	620	795	3e-28	309	39.33	70	102	35	499	796
MT439956	CUW32971.1|CBM42	326	499	620	795	3e-28	309	39.33	70	102	35	499	796
MT439956	AEY93660.1|GH2	326	499	567	742	3e-28	308	38.76	69	103	35	499	743
MT439956	AEY93660.1|CBM42	326	499	567	742	3e-28	308	38.76	69	103	35	499	743
MT439956	AGF67818.1|GH2	326	499	558	733	3e-28	308	38.76	69	103	35	499	734
MT439956	AGF67818.1|CBM42	326	499	558	733	3e-28	308	38.76	69	103	35	499	734
MT439956	AKN74075.1|GH2	326	499	595	770	2e-28	311	39.33	70	102	35	499	771
MT439956	AKN74075.1|CBM42	326	499	595	770	2e-28	311	39.33	70	102	35	499	771
MT439956	AQZ67034.1|GH2	336	493	589	746	2e-28	310	41.14	65	93	33	499	914
MT439956	AQZ67034.1|CBM42	336	493	589	746	2e-28	310	41.14	65	93	33	499	914
MT439956	SBO91901.1|GH2	341	499	754	913	4e-29	317	40.62	65	94	32	499	914
MT439956	SBO91901.1|CBM42	341	499	754	913	4e-29	317	40.62	65	94	32	499	914
MT439956	AQA16756.1|GH2	326	499	591	766	2e-29	319	38.76	69	103	35	499	767
MT439956	AQA16756.1|CBM42	326	499	591	766	2e-29	319	38.76	69	103	35	499	767
MT439956	AEM82987.1|GH2	326	499	613	788	6e-30	322	39.33	70	102	35	499	789
MT439956	AEM82987.1|CBM42	326	499	613	788	6e-30	322	39.33	70	102	35	499	789
MT439956	AGP53364.1|GH2	326	499	592	767	1e-30	328	38.76	69	103	35	499	768
MT439956	AGP53364.1|CBM42	326	499	592	767	1e-30	328	38.76	69	103	35	499	768
MT439956	AJZ83628.1|GH2	326	499	591	758	9e-31	329	41.38	72	96	35	499	759
MT439956	AJZ83628.1|CBM42	326	499	591	758	9e-31	329	41.38	72	96	35	499	759
MT439956	AGZ38779.1|GH2	341	492	743	896	9e-31	330	45.81	71	80	33	499	903
MT439956	AGZ38779.1|CBM42	341	492	743	896	9e-31	330	45.81	71	80	33	499	903
MT439956	CDR04741.1|GH2	326	499	592	767	3e-31	333	39.33	70	102	35	499	768
MT439956	CDR04741.1|CBM42	326	499	592	767	3e-31	333	39.33	70	102	35	499	768
MT439956	AQW48653.1|GH2	326	499	613	788	1e-32	344	42.13	75	97	35	499	789
MT439956	AQW48653.1|CBM42	326	499	613	788	1e-32	344	42.13	75	97	35	499	789
MT439956	ANZ21652.1|CBM42	348	498	6	156	7e-41	379	45.70	69	82	30	499	158
MT439956	ACU73832.1|GH54	9	355	30	383	2e-75	655	44.57	160	182	70	499	632
MT439956	SHI58161.1|GH54	23	334	187	502	5e-77	657	48.77	159	143	63	499	503
MT439956	SHI58161.1|CBM13	23	334	187	502	5e-77	657	48.77	159	143	63	499	503
MT439956	ALV38370.1|GH54	20	334	151	469	7e-79	667	48.63	160	145	63	499	470
MT439956	ALV38370.1|CBM13	20	334	151	469	7e-79	667	48.63	160	145	63	499	470
MT439956	AGT83920.1|GH54	23	427	41	450	2e-81	687	41.09	173	221	81	499	491
MT439956	AEK41837.1|GH54	23	427	41	450	2e-81	687	41.09	173	221	81	499	491
MT439956	ADJ45081.1|GH54	23	427	41	450	2e-81	687	41.09	173	221	81	499	491
MT439956	AGT83920.1|CBM13	23	427	41	450	2e-81	687	41.09	173	221	81	499	491
MT439956	AEK41837.1|CBM13	23	427	41	450	2e-81	687	41.09	173	221	81	499	491
MT439956	ADJ45081.1|CBM13	23	427	41	450	2e-81	687	41.09	173	221	81	499	491
MT439956	SCG40062.1|GH54	22	334	216	532	8e-82	692	51.23	167	137	63	499	533
MT439956	SCG40062.1|CBM13	22	334	216	532	8e-82	692	51.23	167	137	63	499	533
MT439956	AEV83634.1|GH54	4	347	2	358	2e-82	702	50.14	183	153	69	499	609
MT439956	AEV83634.1|CBM13	4	347	2	358	2e-82	702	50.14	183	153	69	499	609
MT439956	ACX74001.1|GH54	1	334	1	344	2e-82	699	46.46	164	161	67	499	576
MT439956	ACX74001.1|CBM6	1	334	1	344	2e-82	699	46.46	164	161	67	499	576
MT439956	CBG74901.1|GH54	23	334	178	493	4e-83	698	50.77	165	138	63	499	494
MT439956	CBG74901.1|CBM13	23	334	178	493	4e-83	698	50.77	165	138	63	499	494
MT439956	AJP74471.1|GH54	43	395	1	347	4e-84	732	50.56	181	161	71	499	982
MT439956	ALO99874.1|GH54	22	329	77	385	6e-85	713	48.42	153	148	62	499	527
MT439956	ALO99874.1|CBM13	22	329	77	385	6e-85	713	48.42	153	148	62	499	527
MT439956	AGF60569.1|GH54	19	329	59	370	2e-85	715	48.28	154	150	62	499	512
MT439956	AEY86346.1|GH54	19	329	59	370	2e-85	715	48.28	154	150	62	499	512
MT439956	AGF60569.1|CBM13	19	329	59	370	2e-85	715	48.28	154	150	62	499	512
MT439956	AEY86346.1|CBM13	19	329	59	370	2e-85	715	48.28	154	150	62	499	512
MT439956	ACO33152.1|GH54	43	404	1	375	6e-86	748	43.39	164	195	73	499	1080
MT439956	SHI58235.1|GH54	22	332	42	353	1e-86	721	47.77	150	159	62	499	494
MT439956	SHI58235.1|CBM13	22	332	42	353	1e-86	721	47.77	150	159	62	499	494
MT439956	AGL19175.1|GH54	23	334	163	480	3e-87	725	49.23	160	145	63	499	481
MT439956	AGL19175.1|CBM2	23	334	163	480	3e-87	725	49.23	160	145	63	499	481
MT439956	SBN62464.1|GH54	12	343	34	367	2e-87	737	49.85	171	152	67	499	628
MT439956	SBN62464.1|CBM13	12	343	34	367	2e-87	737	49.85	171	152	67	499	628
MT439956	AGU11902.1|GH54	21	343	19	343	2e-87	736	52.10	174	140	65	499	604
MT439956	AGU11902.1|CBM13	21	343	19	343	2e-87	736	52.10	174	140	65	499	604
MT439956	ANS70564.1|GH54	20	334	174	492	3e-88	733	51.22	168	138	63	499	493
MT439956	ANS70564.1|CBM13	20	334	174	492	3e-88	733	51.22	168	138	63	499	493
MT439956	ALV37932.1|GH54	10	343	34	367	2e-88	744	53.22	182	144	67	499	622
MT439956	ALV37932.1|CBM13	10	343	34	367	2e-88	744	53.22	182	144	67	499	622
MT439956	AGS67489.1|GH54	22	343	32	352	1e-88	744	53.52	175	141	65	499	607
MT439956	AGS67489.1|CBM13	22	343	32	352	1e-88	744	53.52	175	141	65	499	607
MT439956	AGT83925.1|GH54	22	334	163	479	4e-89	738	51.86	167	141	63	499	480
MT439956	AFO76797.1|GH54	22	334	163	479	4e-89	738	51.86	167	141	63	499	480
MT439956	ADJ45086.1|GH54	22	334	163	479	4e-89	738	51.86	167	141	63	499	480
MT439956	AGT83925.1|CBM13	22	334	163	479	4e-89	738	51.86	167	141	63	499	480
MT439956	AFO76797.1|CBM13	22	334	163	479	4e-89	738	51.86	167	141	63	499	480
MT439956	ADJ45086.1|CBM13	22	334	163	479	4e-89	738	51.86	167	141	63	499	480
MT439956	AMM21462.1|GH54	5	343	33	364	6e-90	754	50.29	172	157	68	499	625
MT439956	AMM21462.1|CBM13	5	343	33	364	6e-90	754	50.29	172	157	68	499	625
MT439956	ALV31444.1|GH54	22	329	57	365	6e-90	745	50.63	160	141	62	499	509
MT439956	ALV31444.1|CBM13	22	329	57	365	6e-90	745	50.63	160	141	62	499	509
MT439956	ACU76303.1|GH54	5	388	23	410	3e-90	757	45.23	180	194	77	499	635
MT439956	SCF27416.1|GH54	20	334	208	526	2e-90	749	51.52	169	137	63	499	527
MT439956	SCF27416.1|CBM13	20	334	208	526	2e-90	749	51.52	169	137	63	499	527
MT439956	AGL16460.1|GH54	22	334	176	491	1e-90	749	50.78	163	145	63	499	492
MT439956	AGL16460.1|CBM13	22	334	176	491	1e-90	749	50.78	163	145	63	499	492
MT439956	SBT43485.1|GH54	21	334	175	488	5e-91	751	52.80	170	136	63	499	489
MT439956	SBT43485.1|CBM2	21	334	175	488	5e-91	751	52.80	170	136	63	499	489
MT439956	AGL12188.1|GH54	22	334	171	486	5e-91	751	50.78	163	145	63	499	487
MT439956	AGL12188.1|CBM13	22	334	171	486	5e-91	751	50.78	163	145	63	499	487
MT439956	AKJ08855.1|GH54	9	346	23	359	1e-91	754	52.03	179	152	68	499	483
MT439956	AKJ08855.1|CBM13	9	346	23	359	1e-91	754	52.03	179	152	68	499	483
MT439956	SCG41633.1|GH54	22	334	207	523	1e-91	759	51.53	168	136	63	499	524
MT439956	SCG41633.1|CBM13	22	334	207	523	1e-91	759	51.53	168	136	63	499	524
MT439956	ACU73791.1|GH54	22	345	44	367	2e-92	760	48.77	159	163	65	499	493
MT439956	ACU73791.1|CBM13	22	345	44	367	2e-92	760	48.77	159	163	65	499	493
MT439956	ACU71643.1|GH54	22	334	186	498	2e-93	768	52.50	168	138	63	499	499
MT439956	ACU71643.1|CBM2	22	334	186	498	2e-93	768	52.50	168	138	63	499	499
MT439956	AEV85633.1|GH54	22	334	159	471	3e-94	771	52.81	169	137	63	499	472
MT439956	AEV85633.1|CBM2	22	334	159	471	3e-94	771	52.81	169	137	63	499	472
MT439956	AGP52123.1|GH54	9	334	4	329	1e-94	762	52.25	174	145	65	499	330
MT439956	SCG45479.1|GH54	22	334	176	488	1e-94	776	54.21	174	131	63	499	489
MT439956	SCG45479.1|CBM2	22	334	176	488	1e-94	776	54.21	174	131	63	499	489
MT439956	AQA09202.1|GH54	9	334	81	406	5e-96	778	51.05	170	149	65	499	407
MT439956	ACU74082.1|GH54	21	353	53	378	1e-96	800	53.71	181	141	67	499	627
MT439956	ACU74082.1|CBM13	21	353	53	378	1e-96	800	53.71	181	141	67	499	627
MT439956	AMP08105.1|GH54	33	350	3	312	2e-97	790	55.80	178	131	64	499	439
MT439956	AMP08105.1|CBM13	33	350	3	312	2e-97	790	55.80	178	131	64	499	439
MT439956	ANO42557.1|GH54	9	343	44	377	1e-97	806	52.35	178	151	67	499	632
MT439956	ANO42557.1|CBM13	9	343	44	377	1e-97	806	52.35	178	151	67	499	632
MT439956	AOR30144.1|GH54	22	343	36	356	1e-98	802	54.43	178	138	65	499	483
MT439956	AOR30144.1|CBM13	22	343	36	356	1e-98	802	54.43	178	138	65	499	483
MT439956	ACU73742.1|GH54	22	329	48	356	2e-99	809	54.43	172	129	62	499	500
MT439956	ACU73742.1|CBM13	22	329	48	356	2e-99	809	54.43	172	129	62	499	500
MT439956	AGL17040.1|GH54	9	340	23	350	7e-100	820	53.71	181	142	67	499	609
MT439956	AGL17040.1|CBM13	9	340	23	350	7e-100	820	53.71	181	142	67	499	609
MT439956	SHI22903.1|GH54	9	340	25	356	3e-102	828	56.05	190	135	67	499	498
MT439956	SHI22903.1|CBM13	9	340	25	356	3e-102	828	56.05	190	135	67	499	498
MT439956	ABJ83110.1|GH54	21	340	41	373	3e-109	916	54.79	183	136	64	499	1140
MT439956	AEV85620.1|GH54	14	345	25	365	2e-109	875	56.73	198	126	67	499	489
MT439956	AEV85620.1|CBM13	14	345	25	365	2e-109	875	56.73	198	126	67	499	489
MT439956	AEK61665.1|GH54	8	350	42	377	8e-110	879	54.65	188	147	69	499	504
MT439956	AEK61665.1|CBM13	8	350	42	377	8e-110	879	54.65	188	147	69	499	504
MT439956	ACB75541.1|GH54	21	376	41	409	2e-110	923	51.72	195	153	71	499	1102
MT439956	AMO94963.1|GH54	8	350	38	373	1e-110	884	55.23	190	145	69	499	500
MT439956	AMO94963.1|CBM13	8	350	38	373	1e-110	884	55.23	190	145	69	499	500
MT439956	AGL14824.1|GH54	22	345	35	367	3e-111	888	57.77	197	119	65	499	491
MT439956	AGL14824.1|CBM13	22	345	35	367	3e-111	888	57.77	197	119	65	499	491
MT439956	AMO98232.1|GH54	3	350	22	373	2e-111	890	54.87	197	144	70	499	500
MT439956	AMO98232.1|CBM13	3	350	22	373	2e-111	890	54.87	197	144	70	499	500
MT439956	AMP02742.1|GH54	3	350	25	373	1e-111	891	54.49	194	147	70	499	500
MT439956	AMP02742.1|CBM13	3	350	25	373	1e-111	891	54.49	194	147	70	499	500
MT439956	AMP12629.1|GH54	3	350	25	373	1e-111	891	54.49	194	147	70	499	500
MT439956	AMP12629.1|CBM13	3	350	25	373	1e-111	891	54.49	194	147	70	499	500
MT439956	AGT84155.1|GH54	43	493	1	447	1e-123	967	49.24	227	210	90	499	453
MT439956	ADJ45316.1|GH54	43	493	1	447	1e-123	967	49.24	227	210	90	499	453
MT439956	AGT84155.1|CBM42	43	493	1	447	1e-123	967	49.24	227	210	90	499	453
MT439956	ADJ45316.1|CBM42	43	493	1	447	1e-123	967	49.24	227	210	90	499	453
MT439956	SCG40095.1|GH54	21	329	40	346	4e-137	1060	65.59	204	101	62	499	489
MT439956	SCG40095.1|CBM13	21	329	40	346	4e-137	1060	65.59	204	101	62	499	489
MT439956	AQZ70995.1|GH54	12	329	8	331	3e-137	1059	64.22	210	105	64	499	474
MT439956	AQZ70995.1|CBM13	12	329	8	331	3e-137	1059	64.22	210	105	64	499	474
MT439956	CDI52347.1|GH54	1	334	1	330	2e-139	1060	64.58	217	111	67	499	333
MT439956	SCF19984.1|GH54	21	329	40	346	2e-139	1076	67.85	211	94	62	499	490
MT439956	SCF19984.1|CBM13	21	329	40	346	2e-139	1076	67.85	211	94	62	499	490
MT439956	SCG41584.1|GH54	20	329	40	347	3e-140	1081	67.31	210	96	62	499	490
MT439956	SCG41584.1|CBM13	20	329	40	347	3e-140	1081	67.31	210	96	62	499	490
MT439956	AEK42076.1|GH54	14	493	15	490	2e-141	1090	51.22	251	215	96	499	496
MT439956	AEK42076.1|CBM42	14	493	15	490	2e-141	1090	51.22	251	215	96	499	496
MT439956	CBQ71682.1|GH54	12	334	21	338	6e-142	1078	66.15	215	101	65	499	340
MT439956	ACU73733.1|GH54	21	334	41	350	3e-146	1121	70.25	222	86	63	499	489
MT439956	ACU73733.1|CBM13	21	334	41	350	3e-146	1121	70.25	222	86	63	499	489
MT439956	ACU71644.1|GH54	22	334	168	477	1e-146	1123	70.06	220	89	63	499	479
MT439956	ACU71644.1|CBM2	22	334	168	477	1e-146	1123	70.06	220	89	63	499	479
MT439956	CDR87128.1|GH54	21	334	30	338	2e-148	1121	70.57	223	84	63	499	340
MT439956	ACU73787.1|GH54	21	332	50	358	5e-150	1147	72.84	228	80	63	499	498
MT439956	ACU73787.1|CBM13	21	332	50	358	5e-150	1147	72.84	228	80	63	499	498
MT439956	ALV36011.1|GH54	22	499	40	516	2e-151	1157	51.55	250	220	96	499	517
MT439956	ALV36011.1|CBM42	22	499	40	516	2e-151	1157	51.55	250	220	96	499	517
MT439956	CCB71160.1|GH54	21	353	50	381	5e-153	1167	68.45	230	99	67	499	498
MT439956	AEW99800.1|GH54	21	353	50	381	5e-153	1167	68.45	230	99	67	499	498
MT439956	CCB71160.1|CBM13	21	353	50	381	5e-153	1167	68.45	230	99	67	499	498
MT439956	AEW99800.1|CBM13	21	353	50	381	5e-153	1167	68.45	230	99	67	499	498
MT439956	AGL16124.1|GH54	21	334	162	472	2e-153	1167	71.11	224	86	63	499	473
MT439956	AGL16124.1|CBM2	21	334	162	472	2e-153	1167	71.11	224	86	63	499	473
MT439956	AGS69239.1|GH54	22	499	51	526	1e-153	1173	51.65	250	220	96	499	527
MT439956	AGS69239.1|CBM42	22	499	51	526	1e-153	1173	51.65	250	220	96	499	527
MT439956	SHI58090.1|GH54	20	338	82	397	7e-154	1175	71.88	230	85	64	499	531
MT439956	SHI58090.1|CBM13	20	338	82	397	7e-154	1175	71.88	230	85	64	499	531
MT439956	ANP57042.1|GH54	22	499	46	521	4e-154	1176	50.83	246	224	96	499	522
MT439956	ANP57042.1|CBM42	22	499	46	521	4e-154	1176	50.83	246	224	96	499	522
MT439956	AOR34651.1|GH54	22	499	46	521	6e-155	1182	51.86	251	219	96	499	522
MT439956	AOR34651.1|CBM42	22	499	46	521	6e-155	1182	51.86	251	219	96	499	522
MT439956	ALV38371.1|GH54	20	353	40	373	4e-155	1180	68.64	232	98	67	499	490
MT439956	ALV38371.1|CBM13	20	353	40	373	4e-155	1180	68.64	232	98	67	499	490
MT439956	AGP60371.1|GH54	1	498	1	500	5e-158	1200	51.38	260	232	99	499	502
MT439956	AGP60371.1|CBM42	1	498	1	500	5e-158	1200	51.38	260	232	99	499	502
MT439956	AKJ13512.1|GH54	22	499	39	514	5e-158	1202	52.07	252	218	96	499	515
MT439956	AKJ13512.1|CBM42	22	499	39	514	5e-158	1202	52.07	252	218	96	499	515
MT439956	AQW47626.1|GH54	3	498	11	519	3e-158	1204	51.46	265	225	99	499	521
MT439956	AQW47626.1|CBM42	3	498	11	519	3e-158	1204	51.46	265	225	99	499	521
MT439956	AGF63226.1|GH54	22	499	50	525	4e-159	1210	51.65	250	220	96	499	526
MT439956	AEY89068.1|GH54	22	499	50	525	4e-159	1210	51.65	250	220	96	499	526
MT439956	AGF63226.1|CBM42	22	499	50	525	4e-159	1210	51.65	250	220	96	499	526
MT439956	AEY89068.1|CBM42	22	499	50	525	4e-159	1210	51.65	250	220	96	499	526
MT439956	AGT82359.1|GH54	22	499	35	510	4e-159	1208	53.53	258	214	96	499	511
MT439956	AEK40224.1|GH54	22	499	35	510	4e-159	1208	53.53	258	214	96	499	511
MT439956	ADJ43517.1|GH54	22	499	35	510	4e-159	1208	53.53	258	214	96	499	511
MT439956	AGT82359.1|CBM42	22	499	35	510	4e-159	1208	53.53	258	214	96	499	511
MT439956	AEK40224.1|CBM42	22	499	35	510	4e-159	1208	53.53	258	214	96	499	511
MT439956	ADJ43517.1|CBM42	22	499	35	510	4e-159	1208	53.53	258	214	96	499	511
MT439956	SMY22995.1|GH54	1	335	1	330	2e-159	1192	69.23	234	93	67	499	331
MT439956	CDR16089.1|GH54	1	498	1	500	1e-159	1211	51.78	262	230	99	499	502
MT439956	CDR16089.1|CBM42	1	498	1	500	1e-159	1211	51.78	262	230	99	499	502
MT439956	SMQ49297.1|GH54	1	335	1	330	5e-160	1197	69.53	235	92	67	499	331
MT439956	ALO93502.1|GH54	22	499	50	525	4e-160	1216	51.86	251	219	96	499	526
MT439956	ALO93502.1|CBM42	22	499	50	525	4e-160	1216	51.86	251	219	96	499	526
MT439956	AJY62907.1|GH54	22	499	40	519	1e-160	1220	52.36	255	216	96	499	520
MT439956	ACR31368.1|GH54	22	499	40	519	1e-160	1220	52.36	255	216	96	499	520
MT439956	AJY62907.1|CBM42	22	499	40	519	1e-160	1220	52.36	255	216	96	499	520
MT439956	ACR31368.1|CBM42	22	499	40	519	1e-160	1220	52.36	255	216	96	499	520
MT439956	AEM85000.1|GH54	3	499	11	520	3e-164	1243	51.36	265	226	99	499	521
MT439956	AEM85000.1|CBM42	3	499	11	520	3e-164	1243	51.36	265	226	99	499	521
MT439956	ADT91958.1|GH54|3.2.1.55	1	337	1	339	1e-164	1228	71.55	244	91	68	499	339
MT439956	EAA29123.1|GH54|3.2.1.55	8	338	15	342	6e-165	1230	73.05	244	81	66	499	342
MT439956	AGT84610.1|GH54	21	332	25	337	1e-166	1255	75.72	237	75	63	499	475
MT439956	AEK42552.1|GH54	21	332	25	337	1e-166	1255	75.72	237	75	63	499	475
MT439956	ADJ45771.1|GH54	21	332	25	337	1e-166	1255	75.72	237	75	63	499	475
MT439956	AGT84610.1|CBM13	21	332	25	337	1e-166	1255	75.72	237	75	63	499	475
MT439956	AEK42552.1|CBM13	21	332	25	337	1e-166	1255	75.72	237	75	63	499	475
MT439956	ADJ45771.1|CBM13	21	332	25	337	1e-166	1255	75.72	237	75	63	499	475
MT439956	SBT43434.1|GH54	13	338	32	360	4e-174	1306	74.77	246	80	65	499	493
MT439956	SBT43434.1|CBM13	13	338	32	360	4e-174	1306	74.77	246	80	65	499	493
MT439956	EGX53208.1|GH54	1	335	1	338	1e-178	1327	75.44	255	80	67	499	398
MT439956	EGX53208.1|CBM1	1	335	1	338	1e-178	1327	75.44	255	80	67	499	398
MT439956	CAL85369.1|GH54|3.2.1.55	8	337	14	342	1e-179	1334	77.34	256	72	66	499	400
MT439956	CAL85369.1|CBM1|3.2.1.55	8	337	14	342	1e-179	1334	77.34	256	72	66	499	400
