## Supplementary material for "Novel fungal metal-dependent GH54 α-L-arabinofuranosidase: expanded substrate specificity and potential use for plant biomass degradation": Table supplementary 2

### Sheet: Sheet1
	Identification	Organism	Classification	Glycoside hydrolase	Domains	Description
Fungi	MT439956	Trichoderma harzianum IOC-3844	ascomiceto	GH54/CBM42	Pfam ArabFuran-catal/Pfam AbfB	glycoside hydrolase family 54 protein
	Th_0179_GH54	Trichoderma harzianum 0179	ascomiceto	GH54/CBM42	Pfam ArabFuran-catal/Pfam AbfB	-
	Ta_0020_GH54	Trichoderma atroviride 0020	ascomiceto	GH54/CBM42	Pfam ArabFuran-catal/Pfam AbfB	-
	Tr_QM6a_GH54	Trichoderma reesei QM6a	ascomiceto	GH54/CBM42	Pfam ArabFuran-catal/Pfam AbfB	-
	AAA81024.1	Trichoderma koningii G-39	ascomiceto	GH54/CBM42	Pfam ArabFuran-catal/Pfam AbfB	α-L-arabinofuranosidase / β-xylosidase (Abf;Xyl1)
	AAA93264.1	Aspergillus niger MRC11624	ascomiceto	GH54/CBM42	Pfam ArabFuran-catal/Pfam AbfB	α-L-arabinofuranosidase 2 (Abf2)
	AAG42253.1	Bipolaris zeicola	ascomiceto	GH54/CBM42	Pfam ArabFuran-catal/Pfam AbfB	α-L-arabinofuranosidase (Arf2)
	ADB90535.1	Talaromyces funiculosus 8/403	ascomiceto	GH54/CBM42	Pfam ArabFuran-catal/Pfam AbfB	α-L-arabinofuranosidase B (AbfB3;AbfB-3;PfAbfB3)
	ADB90536.1	Talaromyces funiculosus 8/403	ascomiceto	GH54/CBM42	Pfam ArabFuran-catal/Pfam AbfB	α-L-arabinofuranosidase (AbfB4;AbfB-4;PfAbfB4)
	AHA36630.1	Penicillium canescens F178 / PCA 10	ascomiceto	GH54/CBM42	Pfam ArabFuran-catal/Pfam AbfB	α-L-arabinofuranosidase (AbfB)
	AHC03897.1	Trichoderma virens UKM-1	ascomiceto	GH54/CBM42	Pfam ArabFuran-catal/Pfam AbfB	α-L-arabinofuranosidase (Abf1)
	AGR66205.1	Talaromyces purpureogenus MYA-38	ascomiceto	GH54/CBM42	Pfam ArabFuran-catal/Pfam AbfB	α-L-arabinofuranosidase 4 (ABF4)
	BAB21567.1	Aspergillus awamori IFO4033	ascomiceto	GH54/CBM42	Pfam ArabFuran-catal/Pfam AbfB	α-L-arabinofuranosidase B (ArfB)
	BAB71803.1	Aspergillus oryzae HL15	ascomiceto	GH54/CBM42	Pfam ArabFuran-catal/Pfam AbfB	α-L-arabinofuranosidase B (AbfB)
	BAB96816.1	Aspergillus kawachii IFO 4308	ascomiceto	GH54/CBM42	Pfam ArabFuran-catal/Pfam AbfB	α-L-arabinofuranosidase B (AbfB;AkAbfB)
	BAE58593.1	Aspergillus oryzae RIB40	ascomiceto	GH54/CBM42	Pfam ArabFuran-catal/Pfam AbfB	α-L-arabinofuranosidase B (AbfB;AO090023000001)
	BAG71681.1	Penicillium chrysogenum 31B	ascomiceto	GH54/CBM42	Pfam ArabFuran-catal/Pfam AbfB	α-L-arabinofuranosidase (Afs1;AFS1)
	BAG80559.1	Fusarium oxysporum 12S	ascomiceto	GH54/CBM42	Pfam ArabFuran-catal/Pfam AbfB	α-L-arabinofuranosidase (FoAf2)
	CAA74084.1	Aspergillus nidulans ARGB2	ascomiceto	GH54/CBM42	Pfam ArabFuran-catal/Pfam AbfB	α-L-arabinofuranosidase (AbfB)
	CAA93243.1	Trichoderma reesei RUTC-30	ascomiceto	GH54/CBM42	Pfam ArabFuran-catal/Pfam AbfB	α-L-arabinofuranosidase I (Abf1)
	CAD90582.3	Fusarium oxysporum f. sp. dianthi	ascomiceto	GH54/CBM42	Pfam ArabFuran-catal/Pfam AbfB	α-L-arabinofuranosidase B (AbfB)
	CAK42333.1	Aspergillus niger CBS 513.88	ascomiceto	GH54/CBM42	Pfam ArabFuran-catal/Pfam AbfB	α-L-arabinofuranosidase B (AbfB;An15g02300)
	CAP99250.1	Penicillium rubens Wisconsin 54-1255	ascomiceto	GH54/CBM42	Pfam ArabFuran-catal/Pfam AbfB	Pc22g19620 (Afs1)
	CCD46995.1	Botrytis cinerea T4	ascomiceto	GH54/CBM42	Pfam ArabFuran-catal/Pfam AbfB	glycoside hydrolase family 54 protein (Bofut4_p038970.1)
	CCT75348.1	Fusarium fujikuroi IMI 58289	ascomiceto	GH54/CBM42	Pfam ArabFuran-catal/Pfam AbfB	FFUJ_11367
	CEF78687.1	Fusarium graminearum PH-1	ascomiceto	GH54/CBM42	Pfam ArabFuran-catal/Pfam AbfB	unnamed protein product
	EAA64278.1	Aspergillus nidulans FGSC A4	ascomiceto	GH54/CBM42	Pfam ArabFuran-catal/Pfam AbfB	α-L-arabinofuranosidase (AbfB;AN1571.2)
	Q92455.1	Trichoderma reesei RUT-C30	ascomiceto	GH54/CBM42	Pfam ArabFuran-catal/Pfam AbfB	arabinosidase B (Abf3;AbfB)
	AAB53944.1	Aspergillus niger CBS 120.49 / N400 / ATCC 1015	ascomiceto	GH54/CBM42	Pfam ArabFuran-catal/Pfam AbfB	α-L-arabinofuranosidase B (AbfB;ExoB)
	APA08711.1	Sclerotinia sclerotiorum 1980 UF-70	ascomiceto	GH54/CBM42	Pfam ArabFuran-catal/Pfam AbfB	sscle_04g034810
Bacterium I	ABJ83110.1	Candidatus Solibacter usitatus Ellin6076	acidobacteria	GH54	Pfam ArabFuran-catal/Pfam NPCBM_assoc/Pfam LTD/RPT 2/RPT 1/RPT 1	Acid_2120
	ACB75541.1	Opitutus terrae PB90-1	PVC group	GH54	Pfam ArabFuran-catal/Pfam NPCBM_assoc/Pfam LTD/RPT 1	Obter_2258
	ACU73733.1	Catenulispora acidiphila DSM 44928	terrabacteria group	GH54/CBM13	Pfam ArabFuran-catal/RICIN	caci_4873
	ACU73787.1	Catenulispora acidiphila DSM 44928	terrabacteria group	GH54/CBM13	Pfam ArabFuran-catal/RICIN	caci_4927
	ACU74019.1	Catenulispora acidiphila DSM 44928	terrabacteria group	GH54/CBM42	Pfam ArabFuran-catal/Pfam AbfB	caci_5160
	ADJ44859.1	Amycolatopsis mediterranei U32	terrabacteria group	GH54/CBM42	Pfam ArabFuran-catal/Pfam AbfB	AMED_3066(AbfA)
	ADJ45317.1	Amycolatopsis mediterranei U32	terrabacteria group	GH54/CBM42	Pfam ArabFuran-catal/Pfam AbfB	AMED_3531(AbfA)
	ADJ45771.1	Amycolatopsis mediterranei U32	terrabacteria group	GH54/CBM13	Pfam ArabFuran-catal/RICIN	AMED_3994(AbfA)
	AEK41607.1	Amycolatopsis mediterranei S699	terrabacteria group	GH54/CBM42	Pfam ArabFuran-catal/Pfam AbfB	RAM_15595
	AEK42077.1	Amycolatopsis mediterranei S699	terrabacteria group	GH54/CBM42	Pfam ArabFuran-catal/Pfam AbfB	RAM_17955
	AEK42552.1	Amycolatopsis mediterranei S699	terrabacteria group	GH54/CBM13	Pfam ArabFuran-catal/RICIN	RAM_20360
	AEV85632.1	Actinoplanes sp. SE50/110	terrabacteria group	GH54/CBM42	Pfam ArabFuran-catal/Pfam AbfB	ACPL_4741
	AEW99800.1	Streptomyces cattleya NRRL 8057 = DSM 46488	terrabacteria group	GH54/CBM13	Pfam ArabFuran-catal/RICIN	SCATT_p16070
	AGT83699.1	Amycolatopsis mediterranei RB	terrabacteria group	GH54/CBM42	Pfam ArabFuran-catal/Pfam AbfB	B737_3035
	AGT84156.1	Amycolatopsis mediterranei RB	terrabacteria group	GH54/CBM42	Pfam ArabFuran-catal/Pfam AbfB	B737_3492(AbfA)
	AGT84610.1	Amycolatopsis mediterranei RB	terrabacteria group	GH54/CBM13	Pfam ArabFuran-catal/RICIN	B737_3946(AbfA)
	AJF69432.1	Streptomyces vietnamensis GIM4.0001	terrabacteria group	GH54/CBM42	Pfam ArabFuran-catal/Pfam AbfB	SVTN_00935
	AJP74471.1	Sphingomonas hengshuiensis WHSC-8	proteobacteria	GH54	Pfam ArabFuran-catal/Pfam NPCBM_assoc/Pfam LTD/RPT 1/RPT 1	TS85_12035(fragment)
	ALV38371.1	Streptomyces sp. CdTB01	terrabacteria group	GH54/CBM13	Pfam ArabFuran-catal/RICIN	AS200_04790
	CBG68191.1	Streptomyces scabiei 87.22	terrabacteria group	GH54/CBM42	Pfam ArabFuran-catal/Pfam AbfB	SCAB_10161
	CCB71160.1	Streptomyces cattleya NRRL 8057 = DSM 46488	terrabacteria group	GH54/CBM13	Pfam ArabFuran-catal/RICIN	SCAT_p0134
	CCK26018.1	Streptomyces davaonensis JCM 4913	terrabacteria group	GH54/CBM42	Pfam ArabFuran-catal/Pfam AbfB	BN159_1639 (Abfb3)
	SBT43434.1	Micromonospora auratinigra DSM 44815	terrabacteria group	GH54/CBM13	Pfam ArabFuran-catal/RICIN	GA0070611_2318
	AQZ70995.1	Nonomuraea sp. ATCC 55076	terrabacteria group	GH54/CBM13	Pfam ArabFuran-catal/RICIN	BKM31_39020
	SCF19984.1	Micromonospora chokoriensis DSM 45160	terrabacteria group	GH54/CBM13	Pfam ArabFuran-catal/RICIN	GA0070612_4735
	SCG40095.1	Micromonospora rifamycinica DSM 44983	terrabacteria group	GH54/CBM13	Pfam ArabFuran-catal/RICIN	GA0070623_0626
	SCG41584.1	Micromonospora zamorensis DSM 45600	terrabacteria group	GH54/CBM13	Pfam ArabFuran-catal/RICIN	GA0070619_1130
	SHH41460.1	Streptomyces sp. 3214.6	terrabacteria group	GH54/CBM42	Pfam ArabFuran-catal/Pfam AbfB	SAMN05444521_0438
	SHI58090.1	Streptomyces sp. 3214.6	terrabacteria group	GH54/CBM42	Pfam ArabFuran-catal/RICIN	SAMN05444521_7947
Bacterium II	AEK42076.1	Amycolatopsis mediterranei S699	terrabacteria group	GH54/CBM42	Pfam ArabFuran-catal/Pfam AbfB	ram_17950
	ACR31368.1	Burkholderia glumae BGR1	proteobacteria	GH54/CBM42	Pfam ArabFuran-catal/Pfam AbfB	bglu_2g09640
	ADJ43517.1	Amycolatopsis mediterranei U32	terrabacteria group	GH54/CBM42	Pfam ArabFuran-catal/Pfam AbfB	AMED_1706(AbfA)
	AEK40224.1	Amycolatopsis mediterranei S699	terrabacteria group	GH54/CBM42	Pfam ArabFuran-catal/Pfam AbfB	RAM_0870
	AEM85000.1	Streptomyces violaceusniger Tu 4113	terrabacteria group	GH54/CBM42	Pfam ArabFuran-catal/Pfam AbfB	Strvi_5477
	AEY89068.1	Streptomyces hygroscopicus subsp. jinggangensis 5008	terrabacteria group	GH54/CBM42	Pfam ArabFuran-catal/Pfam AbfB	SHJG_3796
	AGF63226.1	Streptomyces hygroscopicus subsp. jinggangensis TL01	terrabacteria group	GH54/CBM42	Pfam ArabFuran-catal/Pfam AbfB	SHJGH_3561
	AGP60371.1	Streptomyces rapamycinicus NRRL 5491	terrabacteria group	GH54/CBM42	Pfam ArabFuran-catal/Pfam AbfB	M271_45015
	AGS69239.1	Streptomyces collinus Tu 365	terrabacteria group	GH54/CBM42	Pfam ArabFuran-catal/Pfam AbfB	B446_12085
	AGT82359.1	Amycolatopsis mediterranei RB	terrabacteria group	GH54/CBM42	Pfam ArabFuran-catal/Pfam AbfB	B737_1695
	AGT84155.1	Amycolatopsis mediterranei RB	terrabacteria group	GH54/CBM42	Pfam ArabFuran-catal/Pfam AbfB	B737_3491(AbfA)(fragment)
	AJY62907.1	Burkholderia glumae LMG 2196 = ATCC 33617	proteobacteria	GH54/CBM42	Pfam ArabFuran-catal/Pfam AbfB	KS03_3955
	AKJ13512.1	Streptomyces incarnatus NRRL 8089	terrabacteria group	GH54/CBM42	Pfam ArabFuran-catal/Pfam AbfB	ABB07_26820
	ALO93502.1	Streptomyces hygroscopicus subsp. limoneus KCTC 1717	terrabacteria group	GH54/CBM42	Pfam ArabFuran-catal/Pfam AbfB	SHL15_2349
	ALV36011.1	Streptomyces sp. CdTB01	terrabacteria group	GH54/CBM42	Pfam ArabFuran-catal/Pfam AbfB	AS200_31165
	CDR16089.1	Streptomyces iranensis	terrabacteria group	GH54/CBM42	Pfam ArabFuran-catal/Pfam AbfB	SIRAN8891
	ANP57042.1	Streptomyces griseochromogenes ATCC 14511	terrabacteria group	GH54/CBM42	Pfam ArabFuran-catal/Pfam AbfB	AVL59_38585
	AOR34651.1	Streptomyces puniciscabiei TW1S1	terrabacteria group	GH54/CBM42	Pfam ArabFuran-catal/Pfam AbfB	BFF78_29580
	AQW47626.1	Streptomyces hygroscopicus XM201	terrabacteria group	GH54/CBM42	Pfam ArabFuran-catal/Pfam AbfB	SHXM_01089
Bacterium III	ACU73742.1	Catenulispora acidiphila DSM 44928	terrabacteria group	GH54/CBM13	Pfam ArabFuran-catal/RICIN	caci_4882
	ACU73791.1	Catenulispora acidiphila DSM 44928	terrabacteria group	GH54/CBM13	Pfam ArabFuran-catal/RICIN	caci_4931
	ACU73832.1	Catenulispora acidiphila DSM 44928	terrabacteria group	GH54	Pfam ArabFuran-catal/RPT 1/ RPT 1	caci_4972
	ACU74082.1	Catenulispora acidiphila DSM 44928	terrabacteria group	GH54/CBM13/CBM13	Pfam ArabFuran-catal/RICIN/RICIN	caci_5223
	ACU76303.1	Catenulispora acidiphila DSM 44928	terrabacteria group	GH54	Pfam ArabFuran-catal/RPT 1/ RPT 1	caci_7478
	ADJ45081.1	Amycolatopsis mediterranei U32	terrabacteria group	GH54/CBM13	Pfam ArabFuran-catal/RICIN	AMED_3292(AbfA)
	AEK41837.1	Amycolatopsis mediterranei S699	terrabacteria group	GH54/CBM13	Pfam ArabFuran-catal/RICIN	RAM_16745
	AEK61665.1	Collimonas fungivorans Ter331	proteobacteria	GH54/CBM13	Pfam ArabFuran-catal/RICIN	CFU_1833
	AEV83634.1	Actinoplanes sp. SE50/110	terrabacteria group	GH54/CBM13/CBM13	Pfam ArabFuran-catal/RICIN/RICIN	ACPL_2739
	AEV85620.1	Actinoplanes sp. SE50/110	terrabacteria group	GH54/CBM13	Pfam ArabFuran-catal/Pfam RicinB_lectin_2	ACPL_4729
	AEY86346.1	Streptomyces hygroscopicus subsp. jinggangensis 5008	terrabacteria group	GH54/CBM13	Pfam ArabFuran-catal/RICIN	SHJG_1069
	AGF60569.1	Streptomyces hygroscopicus subsp. jinggangensis TL01	terrabacteria group	GH54/CBM13	Pfam ArabFuran-catal/RICIN	SHJGH_0903
	AGL14824.1	Actinoplanes sp. N902-109	terrabacteria group	GH54/CBM13	Pfam ArabFuran-catal/Pfam RicinB_lectin_2	L083_1314
	AGL17040.1	Actinoplanes sp. N902-109	terrabacteria group	GH54/CBM13/CBM13	Pfam ArabFuran-catal/RICIN/RICIN	L083_3530
	AGS67489.1	Streptomyces collinus Tu 365	terrabacteria group	GH54/CBM13/CBM13	Pfam ArabFuran-catal/RICIN/RICIN	b446_03285
	AGT83920.1	Amycolatopsis mediterranei RB	terrabacteria group	GH54/CBM13	Pfam ArabFuran-catal/RICIN	B737_3256(AbfA)
	ALO99874.1	Streptomyces hygroscopicus subsp. limoneus KCTC 1717	terrabacteria group	GH54/CBM13	Pfam ArabFuran-catal/RICIN	SHL15_8948
	ALV31444.1	Streptomyces sp. CdTB01	terrabacteria group	GH54/CBM13	Pfam ArabFuran-catal/RICIN	AS200_04765
	AMO94963.1	Collimonas fungivorans Ter6	proteobacteria	GH54/CBM13	Pfam ArabFuran-catal/RICIN	CFter6_2280
	AMO98232.1	Collimonas arenae Ter10	proteobacteria	GH54/CBM13	Pfam ArabFuran-catal/RICIN	CAter10_0299 (AbfB)
	AMP02742.1	Collimonas pratensis Ter91	proteobacteria	GH54/CBM13	Pfam ArabFuran-catal/RICIN	CPter91_0343
	AMP08105.1	Collimonas arenae Ter282	proteobacteria	GH54/CBM13	Pfam ArabFuran-catal/RICIN	CAter282_0283 (AbfB)
	AMP12629.1	Collimonas pratensis Ter291	proteobacteria	GH54/CBM13	Pfam ArabFuran-catal/RICIN	CPter291_0339
	ANO42557.1	Streptomyces sp. SAT1	terrabacteria group	GH54/CBM13/CBM13	Pfam ArabFuran-catal/RICIN/RICIN	A8713_035495
	AKJ08855.1	Streptomyces incarnatus NRRL 8089	terrabacteria group	GH54/CBM13	Pfam ArabFuran-catal/RICIN	ABB07_02050
	ALV37932.1	Streptomyces sp. CdTB01	terrabacteria group	GH54/CBM13/CBM13	Pfam ArabFuran-catal/RICIN/RICIN	AS200_42175
	AMM21462.1	Frondihabitans sp. PAMC 28766	terrabacteria group	GH54/CBM13/CBM13	Pfam ArabFuran-catal/RICIN/RICIN	AX769_16640
	SBN62464.1	Curtobacterium sp. 9128	terrabacteria group	GH54/CBM13/CBM13	Pfam ArabFuran-catal/RICIN/RICIN	GA0004736_1366
	AOR30144.1	Streptomyces puniciscabiei TW1S1	terrabacteria group	GH54/CBM13	Pfam ArabFuran-catal/RICIN	BFF78_02830
	SHI22903.1	Streptomyces sp. 3214.6	terrabacteria group	GH54/CBM13	Pfam ArabFuran-catal/RICIN	SAMN05444521_5764
	AGU11902.1	uncultured organism	-	GH54/CBM13/CBM13	Pfam ArabFuran-catal/RICIN/RICIN	ORF, partial
	SHI58235.1	Streptomyces sp. 3214.6	terrabacteria group	GH54/CBM13	Pfam ArabFuran-catal/RICIN	SAMN05444521_7951
Bacterium IV	ABE33280.1	Paraburkholderia xenovorans LB400	proteobacteria	GH54	Pfam ArabFuran-catal	Bxe_B2713
	AEA60801.1	Burkholderia gladioli BSR3	proteobacteria	GH54	Pfam ArabFuran-catal	bgla_1g21720
	AIP37676.1	Paraburkholderia xenovorans LB400	proteobacteria	GH54	Pfam ArabFuran-catal	DR64_5046
	AJW99290.1	Burkholderia gladioli ATCC 10248	proteobacteria	GH54	Pfam ArabFuran-catal	BM43_3484
	ALK33432.1	Burkholderia plantarii ATCC 43733	proteobacteria	GH54	Pfam ArabFuran-catal	BPLN_2G11910
	AJK49184.1	Burkholderia glumae PG1	proteobacteria	GH54	Pfam ArabFuran-catal	BGL_2C11060
	APA88166.1	Paraburkholderia sprentiae WSM5005	proteobacteria	GH54	Pfam ArabFuran-catal	BJG93_22530
	ASD79412.1	Burkholderia gladioli pv. gladioli KACC 11889	proteobacteria	GH54	Pfam ArabFuran-catal	CEJ98_10560
